# Investigation of betaine as a novel psychotherapeutic for schizophrenia

**DOI:** 10.1101/614164

**Authors:** Tetsuo Ohnishi, Shabeesh Balan, Manabu Toyoshima, Motoko Maekawa, Hisako Ohba, Akiko Watanabe, Yoshimi Iwayama, Chie Shimamoto-Mitsuyama, Yayoi Nozaki, Yasuko Hisano, Kayoko Esaki, Atsuko Nagaoka, Junya Matsumoto, Mizuki Hino, Nobuko Mataga, Akiko Hayashi-Takagi, Yasuto Kunii, Akiyoshi Kakita, Hirooki Yabe, Takeo Yoshikawa

## Abstract

Betaine is known to act against various biological stresses and its levels were reported to be decreased in schizophrenia patients. Using *Chdh* (a gene for betaine synthesis)-deficient mice and betaine-supplemented inbred mice, we assessed the role of betaine in psychiatric pathophysiology, and its potential as a novel psychotherapeutic, by leveraging metabolomics, behavioral-, transcriptomics and DNA methylation analyses. The *Chdh*-deficient mice revealed remnants of psychiatric behaviors along with schizophrenia-related molecular perturbations. Betaine supplementation elicited genetic background-dependent improvement in cognitive performance, and suppressed methamphetamine (MAP)-induced behavioral sensitization. Furthermore, betaine rectified the altered antioxidative and proinflammatory responses induced by MAP and *in vitro* phencyclidine treatments. Notably, betaine levels were decreased in the postmortem brains from schizophrenia, and a coexisting elevated carbonyl stress, a form of oxidative stress, demarcated a subset of schizophrenia with “betaine deficit-oxidative stress pathology”. We revealed the decrease of betaine levels in glyoxylase 1 (*GLO1*)-defícient hiPSCs, which shows elevated carbonyl stress, and the efficacy of betaine in alleviating it, thus supporting a causal link between betaine and oxidative stress conditions. Furthermore, a *CHDH* variant, rs35518479, was identified as a cis-expression quantitative trait locus (QTL) for *CHDH* expression in postmortem brains from schizophrenia, allowing genotype-based stratification of schizophrenia patients for betaine efficacy. In conclusion, the present study underscores the potential benefit of betaine in a subset of schizophrenia.
