## Supplementary Table 1 for "Investigation of betaine as a novel psychotherapeutic for schizophrenia"

### Sheet: Supp_table_1
Supplementary Table 1: Blood biochemistry of Chdh-deficient mice
	Male		Female
	WT (n =5)	Homo (n=5)	WT (n=4)	Homo (n=5)
AST	67.6 ± 7.8	58.8 ± 11.6	64.5 ± 8.3	53.2 ± 5.4
(U/L)
ALT	25.6 ± 2.7	22.8± 1.3	21.0 ± 1.4	19.6 ± 0.89
(U/L)
LDH	279 ± 31	354 ± 68	442 ± 110	284 ± 49
(U/L)
CHE	17.6 ± 3.4	18.2 ± 4.0	26.7 ± 1.2	26.0 ± 2.3
(U/L)
BUN	18.2 ± 1.8	18.2 ± 2.1	21.1 ± 5.4	19.0 ± 4.3
(mg/dL)
CRE	0.30 ± 0.07	0.32 ± 0.13	0.12 ± 0.05	0.12 ± 0.04
(mg/dL)
Data are shown as means ± SD. Note that none of the measures showed a significant genotype effect
in two-way (genotype x sex) ANOVA among the four groups.
AST; aspartate transaminase, ALT; alanine transaminase, LDH; lactate dehydorogenase,
CHE; cholinesterase, BUN; blood urea nitrogen, CRE; creatinine.
