## Supplementary Table 2 for "Investigation of betaine as a novel psychotherapeutic for schizophrenia"

### Sheet: Supp_table_2
Supplementary Table 2: Summary of differentially methylated regions in frontal cortex of Chdh-deficient mice
	Promoter	Gene body	CpG Island (Watson)	CpG Island (Crick)
Total features	13882	18419	785	13788
Hypermethylated	337	74	5	188
Hypomethylated	386	86	9	398
No change	13159	18259	771	13202
Hypermethylated (*P - value <= 0.05)	47	18	2	24
Hypomethylated (*P - value <= 0.05)	78	11	2	109
Hypermethylated (#q value <= 0.05)	0	0	0	0
Hypomethylated (#q value <= 0.05)	0	0	0	0
* t-test
#P-value corrected by Benjamini-Hochberg method
