## Supplementary Table 3 for "Investigation of betaine as a novel psychotherapeutic for schizophrenia"

### Sheet: Supp_table_3
Supplementary Table 3: Gene ontology enrichment analysis of differentially methylated gene promoters and gene body (P < 0.05) in the frontal cortex of Chdh-deficient mice
Promoter	Gene Ontology Category	Gene Ontology	P-value	Fold Enrichment	Bonferroni
Hypermethylated	Molecular function	poly(A) RNA binding	0.0413015	3.56244	0.888451
Hypermethylated	Molecular function	cadherin binding involved in cell-cell adhesion	0.0438253	8.52688	0.902739
Hypomethylated	Biological process	actin filament organization	3.32558e-05	26.5677	0.00986146
Hypomethylated	Biological process	negative regulation of axon extension	0.000884017	66.1537	0.231684
Hypomethylated	Cellular component	endosome membrane	0.00209193	15.3489	0.210721
Hypomethylated	Cellular component	intracellular membrane-bounded organelle	0.00437209	4.36352	0.390508
Hypomethylated	Molecular function	protein binding	0.00610561	1.90733	0.529186
Hypomethylated	Biological process	spindle localization	0.0110131	176.41	0.963121
Hypomethylated	Cellular component	nucleus	0.0111079	1.63333	0.716973
Hypomethylated	Biological process	transcription, DNA-templated	0.0197607	2.33965	0.997388
Hypomethylated	Biological process	negative regulation of feeding behavior	0.0219079	88.2049	0.998641
Hypomethylated	Biological process	regulation of transcription, DNA-templated	0.0237985	2.12868	0.999237
Hypomethylated	Cellular component	cytosol	0.0288789	2.36171	0.963534
Hypomethylated	Cellular component	cytoplasm	0.0326675	1.48258	0.976554
Hypomethylated	Cellular component	Golgi apparatus	0.0355375	2.75378	0.983241
Hypomethylated	Biological process	apoptotic process	0.0364825	3.86864	0.999985
Hypomethylated	Biological process	miRNA mediated inhibition of translation	0.0369643	51.8852	0.999987
Hypomethylated	Cellular component	cytoplasmic, membrane-bounded vesicle	0.0395225	9.30085	0.989503
Hypomethylated	Molecular function	ligase activity	0.0409445	5.07299	0.994155
Hypomethylated	Cellular component	axon	0.0416304	5.061	0.991811
Hypomethylated	Biological process	regulation of microtubule cytoskeleton organization	0.0433476	44.1024	0.999998
Hypomethylated	Biological process	ubiquitin-dependent protein catabolic process	0.0455242	8.59138	0.999999
Hypomethylated	Cellular component	lamellipodium	0.0458659	8.56359	0.995036
Hypomethylated	Cellular component	focal adhesion	0.0477113	4.78919	0.996011
Gene body	Gene Ontology Category	Gene Ontology	P-value	Fold Enrichment	Bonferroni
Hypermethylation	Biological process	ATP synthesis coupled proton transport	0.0113923	157.235	0.838261
Hypermethylation	Biological process	ATP biosynthetic process	0.0113923	157.235	0.838261
Hypermethylation	Biological process	ATP metabolic process	0.0197384	90.41	0.957987
Hypermethylation	Biological process	proton transport	0.0285071	62.3517	0.989933
Hypermethylation	Biological process	ion transport	0.0322484	9.2887	0.994549
Hypermethylation	Biological process	positive regulation of peptidyl-tyrosine phosphorylation	0.049173	35.8059	0.99967
