## Supplementary Table 4 for "Investigation of betaine as a novel psychotherapeutic for schizophrenia"

### Sheet: Supp_table_4
Supplementary Table 4: Summary of differentially expressed genes from the frontal cortex of Chdh-deficient mice
Refseq_ID	FoldChange	P- value (t-test)	Gene	Expression
NM_001081418	0.146886	0.000379469	Gltscr1	upregulated
NM_027643	0.128467	0.000385598	Naa40	upregulated
NM_008576	0.135573	0.000488907	Abcc1	upregulated
NM_008299	0.402157	0.000619813	Dnajb3	upregulated
NM_134077	0.128438	0.00104319	Rbm26	upregulated
NM_001285922	0.51941	0.00143701	Mfn2	upregulated
NM_026347	0.269351	0.00151248	Iah1	upregulated
NM_001291078	0.126164	0.00171193	Dpf2	upregulated
NM_001302351	0.219375	0.00188167	Kcnt1	upregulated
NM_001177806	1.2442	0.00206915	Eif2ak4	upregulated
NM_053140	0.254275	0.00213503	Pcdhb15	upregulated
NM_172601	0.0933286	0.00281777	Rab2b	upregulated
NM_001289641	1.55333	0.00305295	Zfp180	upregulated
NM_025617	0.10593	0.00311791	Tceanc2	upregulated
NM_001166482	0.214832	0.00335284	Mthfsd	upregulated
NM_001025365	0.273604	0.00347473	Miip	upregulated
NM_001293685	0.206271	0.00364034	Vti1a	upregulated
NM_001293623	1.07502	0.00403126	Hmgb3	upregulated
NM_011948	0.122557	0.00423796	Map3k4	upregulated
NM_008421	0.118299	0.00434325	Kcnc1	upregulated
NM_001112697	0.180355	0.00457272	Chrm1	upregulated
NM_007762	0.109378	0.00460179	Crhr1	upregulated
NM_001033550	0.115677	0.00476787	Lrrc8b	upregulated
NM_001271405	0.489551	0.00505669	Capzb	upregulated
NM_027518	0.13445	0.00539515	Gpr137c	upregulated
NM_001289670	0.237247	0.00551438	Arhgap33	upregulated
NM_009697	0.550008	0.00628462	Nr2f2	upregulated
NM_001256218	0.484577	0.00629362	Rap1gap	upregulated
NM_027547	0.482632	0.00630093	Prdm5	upregulated
NM_177139	0.11566	0.00631084	Lypd6	upregulated
NM_145477	0.88429	0.00633281	Alg12	upregulated
NM_028964	0.132628	0.00653346	Snx29	upregulated
NM_011356	0.247399	0.00658815	Frzb	upregulated
NM_016885	0.756257	0.00676407	Emcn	upregulated
NM_001271406	0.48233	0.00682375	Capzb	upregulated
NR_033324	0.41679	0.00686199	BC065397	upregulated
NM_001293300	0.147134	0.00713473	Clasp1	upregulated
NM_145851	0.111621	0.00716534	Cables2	upregulated
NM_016658	0.119245	0.00719456	Galt	upregulated
NM_011510	0.186318	0.00770411	Abcc8	upregulated
NM_007705	0.135658	0.00773704	Cirbp	upregulated
NM_001195726	0.600505	0.00784545	Fam181a	upregulated
NM_001079695	0.113656	0.00800073	Srsf5	upregulated
NM_001163354	0.537233	0.00814056	Rhot1	upregulated
NM_021372	0.315955	0.00826892	Sertad2	upregulated
NM_026113	0.144786	0.00841363	Gtf3c6	upregulated
NM_001289701	0.461415	0.0084348	Pde4dip	upregulated
NM_009712	0.0734573	0.0084435	Arsb	upregulated
NM_026960	0.270411	0.00844664	Gsdmd	upregulated
NM_010078	0.0936666	0.00854046	Drp2	upregulated
NM_177275	0.360078	0.00895683	Amigo3	upregulated
NM_019967	0.106435	0.00907766	Brinp1	upregulated
NM_053105	0.311284	0.00961677	Klhl1	upregulated
NM_172486	0.335408	0.0097194	Zfp677	upregulated
NM_177045	0.20725	0.00972364	Cc2d1b	upregulated
NM_029494	0.145268	0.00991996	Rab30	upregulated
NM_028773	0.271615	0.0100401	Sash3	upregulated
NM_172560	0.192417	0.0101296	Cntrob	upregulated
NM_008904	0.188467	0.010419	Ppargc1a	upregulated
NM_007835	0.162404	0.0104375	Dctn1	upregulated
NM_001081341	0.131779	0.0104499	Scaper	upregulated
NM_001085473	0.903801	0.010581	Acin1	upregulated
NM_001127324	0.627681	0.0108865	Ercc1	upregulated
NM_001301841	0.637816	0.0112511	Azin2	upregulated
NM_177379	0.0785914	0.0113936	Arhgap32	upregulated
NM_001252444	0.147305	0.011512	Ppil2	upregulated
NM_001281974	1.38594	0.0116098	Ankrd10	upregulated
NM_146240	0.540151	0.0119465	Rassf9	upregulated
NM_013685	0.196541	0.0121243	Tcf4	upregulated
NR_130958	0.192431	0.0121243	Brip1os	upregulated
NM_139128	0.520957	0.0123831	Coro6	upregulated
NM_001168508	0.167336	0.0123916	Mapk14	upregulated
NM_172151	0.123884	0.0126096	Zdhhc8	upregulated
NM_028993	0.129352	0.0129747	Mau2	upregulated
NM_029655	0.178238	0.01349	Snx7	upregulated
NM_175537	0.137835	0.0137767	Zbtb38	upregulated
NM_015820	0.285758	0.013798	Hs6st3	upregulated
NM_016881	0.149038	0.0139954	Pmm2	upregulated
NM_144847	0.118557	0.01404	Nrbp2	upregulated
NM_001271388	0.2312	0.0144879	Ankra2	upregulated
NM_001081652	0.135356	0.0146025	Nacad	upregulated
NM_010067	0.23316	0.0148557	Trdmt1	upregulated
NR_045270	0.406622	0.0149152	1700101I11Rik	upregulated
NM_001174107	0.113921	0.0149475	Map3k9	upregulated
NM_007700	0.141707	0.0151035	Chuk	upregulated
NM_001271511	0.315242	0.0152987	D17Wsu92e	upregulated
NM_009442	0.104327	0.0153467	Ttf1	upregulated
NM_010813	0.137863	0.015362	Mnt	upregulated
NM_033595	0.133149	0.0155832	Pcdhga12	upregulated
NM_001004357	0.0918252	0.0156376	Cntnap2	upregulated
NM_198013	0.181354	0.0156729	Cuedc1	upregulated
NM_001038643	0.255496	0.0156763	Slco3a1	upregulated
NM_001013767	3.50316	0.0156912	Capn11	upregulated
NM_001081397	0.191745	0.01571	Myo16	upregulated
NM_011690	0.127041	0.0157882	Vars	upregulated
NR_036613	0.249976	0.0159695	Srsf3	upregulated
NM_028534	0.139569	0.0162811	Smap1	upregulated
NM_013495	0.102684	0.0169769	Cpt1a	upregulated
NM_001301711	0.402781	0.0170395	Mpdu1	upregulated
NM_001285481	0.486376	0.0171626	Hp1bp3	upregulated
NM_001145958	0.22304	0.017489	Crocc	upregulated
NM_001290701	0.121663	0.0175607	Meaf6	upregulated
NM_001163542	0.222204	0.018371	Plec	upregulated
NM_198599	0.0957707	0.0184173	Map6d1	upregulated
NM_009557	0.1107	0.0185434	Zfp46	upregulated
NM_020606	0.0832005	0.0185511	Parva	upregulated
NM_172777	0.292606	0.0186654	Gbp9	upregulated
NR_026990	0.222756	0.0189348	Gm5577	upregulated
NM_177845	0.23998	0.0190018	Pla2g4e	upregulated
NM_010681	0.13002	0.0190937	Lama4	upregulated
NM_001291227	0.570771	0.0193806	Slit2	upregulated
NM_008483	0.16655	0.0194235	Lamb2	upregulated
NM_001194940	0.241303	0.019488	Dlc1	upregulated
NM_199011	0.108523	0.019517	Dgkq	upregulated
NM_177884	0.267148	0.0195311	Gcfc2	upregulated
NM_001164785	0.164826	0.0195499	Adamts20	upregulated
NM_019517	0.376898	0.0195755	Bace2	upregulated
NM_001113180	0.170006	0.0196077	Gria4	upregulated
NM_016795	0.0537766	0.0200772	Srpk1	upregulated
NM_001195538	0.119339	0.0202115	Dclk1	upregulated
NM_001081076	0.188852	0.0202184	Gucy2g	upregulated
NM_025395	0.216383	0.0202451	Chchd5	upregulated
NM_009822	0.812287	0.0205199	Runx1t1	upregulated
NM_145554	0.181553	0.0207104	Ldlrap1	upregulated
NM_001302383	0.763323	0.0210232	March8	upregulated
NM_010567	0.6383	0.0212176	Inppl1	upregulated
NM_018884	0.203562	0.0212887	Pdzrn3	upregulated
NM_001109752	0.157894	0.0213418	Dlg4	upregulated
NM_172885	0.139312	0.0216092	Tmem132d	upregulated
NM_001159850	0.272358	0.0218318	Kcnk2	upregulated
NM_010103	0.616115	0.0221646	Edil3	upregulated
NM_030739	0.181852	0.0223388	Vmn1r58	upregulated
NM_013662	1.27732	0.0229264	Sema6b	upregulated
NM_001079694	0.1187	0.0229285	Srsf5	upregulated
NM_027770	0.361171	0.0230183	Col24a1	upregulated
NM_181071	0.0693007	0.0230744	Tanc2	upregulated
NR_040297	0.109839	0.0233419	Gm19757	upregulated
NM_026741	0.221379	0.0234172	Zfp579	upregulated
NM_016976	0.377698	0.0234447	Grm1	upregulated
NM_001160359	5.71751	0.0236493	A130010J15Rik	upregulated
NM_001081382	0.0920956	0.0237285	Zfp777	upregulated
NM_199079	0.17021	0.0237482	Ddx17	upregulated
NM_001081045	0.0627137	0.0237726	Kansl1	upregulated
NM_001285905	0.766126	0.0240883	Cd2bp2	upregulated
NM_001033178	0.0781134	0.0241743	Tmem181a	upregulated
NM_175639	0.0829323	0.024393	Wdr43	upregulated
NM_007645	0.480915	0.0251963	Cd37	upregulated
NM_007454	0.202914	0.0252048	Ap1b1	upregulated
NM_001001883	0.179892	0.0252607	Hecw2	upregulated
NM_029842	0.298112	0.0253744	Kdm8	upregulated
NM_175431	0.262794	0.0254661	Fam228b	upregulated
NM_001039536	0.149793	0.025723	Pigl	upregulated
NM_001035123	0.161337	0.0257482	Setd6	upregulated
NM_001033219	0.233232	0.0259077	Slc45a4	upregulated
NR_037906	0.210016	0.0259317	Luc7l	upregulated
NM_133817	0.123033	0.0259355	Zfp451	upregulated
NM_001163632	0.730824	0.0261423	Satb1	upregulated
NM_153762	0.110736	0.0263435	Rnf26	upregulated
NM_172703	0.341452	0.0263948	Eif4g3	upregulated
NR_045295	0.139134	0.0265464	2810029C07Rik	upregulated
NM_001081298	0.089804	0.0265788	Lphn2	upregulated
NM_007708	0.0638597	0.0266383	Cit	upregulated
NM_001286543	0.287425	0.027524	Stx3	upregulated
NM_027827	0.590785	0.0275577	Afmid	upregulated
NM_001302374	0.501076	0.0276137	Zkscan6	upregulated
NM_001252083	0.139409	0.0277576	Zfp384	upregulated
NM_001003947	0.250542	0.0278851	Cyp4x1	upregulated
NM_027901	0.0697846	0.0282007	Gtf3c2	upregulated
NM_054045	1.8624	0.0282738	Hist2h3c2	upregulated
NM_138956	0.136978	0.0284864	Rassf3	upregulated
NR_038032	0.135701	0.0286557	Gm15663	upregulated
NM_009006	0.1539	0.0287557	Map4k2	upregulated
NM_001159482	0.474794	0.0292335	Rab34	upregulated
NM_198034	0.402541	0.0292613	Sidt1	upregulated
NM_181750	0.09622	0.0292663	R3hdm1	upregulated
NM_026910	0.0988963	0.0293383	Tnik	upregulated
NM_009904	0.138142	0.0294213	Clgn	upregulated
NM_001128606	0.873021	0.0295196	Epb4.1	upregulated
NM_011235	0.248548	0.029761	Rad51d	upregulated
NR_033802	0.221033	0.0297802	2610002J02Rik	upregulated
NM_001024136	0.144471	0.029928	Anks6	upregulated
NM_001290422	0.468875	0.0299562	Ccnc	upregulated
NM_021339	0.141259	0.0300469	Cdon	upregulated
NM_028708	0.0922782	0.0302641	Jakmip3	upregulated
NM_018855	0.055396	0.0303386	Gas8	upregulated
NM_001113562	0.306151	0.030475	Cutc	upregulated
NM_019965	0.0952345	0.0305179	Dnajb12	upregulated
NM_001025358	0.102304	0.0311505	Klc1	upregulated
NM_001286393	0.203649	0.0313236	Zfp821	upregulated
NM_023625	0.0693621	0.0313968	Plbd2	upregulated
NM_001128086	0.143068	0.031547	Anks1b	upregulated
NM_027335	0.144659	0.0316398	2210016F16Rik	upregulated
NM_016878	0.387176	0.03166	Dnpep	upregulated
NM_001193303	0.57687	0.0318634	Lims1	upregulated
NM_177642	0.187791	0.0321358	Igfn1	upregulated
NM_020035	0.108159	0.0322115	Pigo	upregulated
NM_175549	0.0924409	0.032248	Robo2	upregulated
NM_001081020	0.329441	0.0323301	Adamts6	upregulated
NM_001166466	0.486068	0.0327867	Spock1	upregulated
NM_183027	0.153073	0.0328635	Ap1s3	upregulated
NM_011180	0.152305	0.0330655	Cyth1	upregulated
NR_037980	0.556844	0.033273	Gm16894	upregulated
NR_051998	0.847872	0.0334948	Ankzf1	upregulated
NM_178709	0.0397004	0.0336839	Rnf214	upregulated
NM_001252525	1.10406	0.0337367	Cpeb1	upregulated
NM_178592	0.0887031	0.0340015	Abhd16a	upregulated
NR_033229	0.217279	0.034236	A230073K19Rik	upregulated
NM_025372	0.140465	0.0343659	Tipin	upregulated
NM_001159672	0.42637	0.0343662	Eftud1	upregulated
NM_011947	0.0967279	0.0343906	Map3k3	upregulated
NM_001159883	0.155609	0.0344935	Dnajb2	upregulated
NM_001163555	5.22131	0.0346521	Pou2f2	upregulated
NM_018811	0.099616	0.0347749	Abhd2	upregulated
NM_001282992	0.133831	0.0354095	Pcnt	upregulated
NM_133191	0.342367	0.0354751	Eps8l2	upregulated
NM_001289741	0.954296	0.0357596	Mturn	upregulated
NM_001076681	0.091986	0.0359755	Lyrm9	upregulated
NM_170673	0.138897	0.0361879	Cpne9	upregulated
NM_001190885	0.497872	0.0365725	Kcnip1	upregulated
NM_175561	0.0679647	0.0365898	Pcnxl2	upregulated
NR_027875	0.620404	0.036695	1810058I24Rik	upregulated
NM_001204983	0.173562	0.0368439	Cep85l	upregulated
NM_001039474	0.136599	0.0368851	Tcerg1	upregulated
NM_001162917	0.0610551	0.03706	Dennd4a	upregulated
NM_001199004	0.124865	0.0370869	Golga5	upregulated
NM_175684	0.123756	0.0371368	Fchsd1	upregulated
NM_001252515	0.314637	0.0371519	Ehbp1	upregulated
NM_172205	0.328567	0.0376392	Sbsn	upregulated
NM_181072	0.113637	0.0376897	Myo1e	upregulated
NM_001039195	0.110453	0.0379931	Gria2	upregulated
NM_001033354	0.224709	0.0380191	Iqsec3	upregulated
NM_007944	0.0820901	0.0381975	Eps15l1	upregulated
NM_001293774	0.264199	0.038275	Palld	upregulated
NM_017383	0.127482	0.0385607	Cntn6	upregulated
NM_001290349	0.0921784	0.0389758	Plcb3	upregulated
NM_008135	0.16273	0.0392487	Slc6a9	upregulated
NM_172297	0.157454	0.0393957	Ccdc9	upregulated
NR_045752	0.72206	0.03941	Gm16596	upregulated
NM_001163512	0.157694	0.0398883	Rgs12	upregulated
NM_172664	0.054795	0.040145	Tlk1	upregulated
NM_011319	0.185957	0.0401856	Sars	upregulated
NM_145527	0.164325	0.0402674	Madd	upregulated
NM_001199676	0.0844402	0.0403446	Camkk2	upregulated
NM_178740	0.0873654	0.0404125	Slitrk4	upregulated
NM_010881	0.0521581	0.0404573	Ncoa1	upregulated
NM_011737	0.206462	0.0405094	Map3k19	upregulated
NM_181324	0.213973	0.0405127	Ddx6	upregulated
NM_001100452	0.0599295	0.0407476	Gltscr1l	upregulated
NM_001285434	0.331432	0.0412024	Eef1d	upregulated
NM_025717	0.17062	0.0413156	Rbm4b	upregulated
NM_172747	0.0656033	0.0413553	Kctd13	upregulated
NM_001013389	0.0698674	0.0414579	Mrs2	upregulated
NM_001144988	0.214652	0.0419068	Spg20	upregulated
NM_178692	0.0939669	0.0419398	C130074G19Rik	upregulated
NM_001161853	0.256074	0.0419584	Smarcb1	upregulated
NR_104287	0.306879	0.0420147	Pdlim7	upregulated
NM_198021	0.0608934	0.0421753	Scyl2	upregulated
NM_007696	0.257367	0.0422348	Ovgp1	upregulated
NM_177367	0.0934254	0.0422499	Gemin4	upregulated
NM_025504	0.268328	0.0425349	Atp5sl	upregulated
NM_001289681	0.235555	0.0425819	Arntl2	upregulated
NM_172766	0.117322	0.042637	Nfrkb	upregulated
NM_001164518	0.13245	0.043093	Iglon5	upregulated
NM_020296	0.325615	0.0431024	Rbms1	upregulated
NM_009730	0.0499187	0.0431628	Atrn	upregulated
NM_018828	0.0999402	0.043163	Fnbp4	upregulated
NM_001113246	0.148414	0.0433054	Chn1	upregulated
NM_001081187	0.537078	0.0434823	Htra4	upregulated
NR_030699	0.271698	0.0437961	A630072M18Rik	upregulated
NM_019484	0.285158	0.044286	Alyref2	upregulated
NM_001159593	0.172913	0.0445485	Slc20a1	upregulated
NM_144808	0.0945722	0.0446074	Slc39a14	upregulated
NM_001252266	0.23867	0.0447782	Ica1	upregulated
NM_001110212	0.564225	0.0448124	Gigyf2	upregulated
NM_001300827	0.183481	0.0449742	Poglut1	upregulated
NM_028315	0.130388	0.0450497	Dis3	upregulated
NM_001271407	0.35502	0.0459418	Sorbs3	upregulated
NM_029410	0.460645	0.046176	Bcl2l12	upregulated
NM_198422	0.222765	0.0461877	Paqr3	upregulated
NM_016798	0.493413	0.0467104	Pdlim3	upregulated
NM_001081331	4.36019	0.0467835	D7Ertd443e	upregulated
NM_153543	0.264946	0.0468364	Aldh1l2	upregulated
NM_007712	0.224846	0.0473167	Clk2	upregulated
NM_001001333	0.237827	0.0474146	Hexdc	upregulated
NM_198109	0.0779923	0.0474693	Ssh1	upregulated
NM_011350	0.110235	0.0475631	Sema4f	upregulated
NM_199241	0.852086	0.0477115	Sema6d	upregulated
NM_001081035	0.06512	0.0480928	Nav3	upregulated
NM_001164622	0.369671	0.048297	Rnf14	upregulated
NR_033782	0.450646	0.0483417	4921531C22Rik	upregulated
NM_198322	0.178884	0.0484774	Zfp273	upregulated
NR_126539	0.129	0.0488306	Snrnp70	upregulated
NM_144925	0.064014	0.0489435	Tnrc6a	upregulated
NM_028056	0.123614	0.0489697	1600002H07Rik	upregulated
NM_001284248	0.378797	0.049026	Hdac5	upregulated
NM_001252437	0.426099	0.0490817	Mgrn1	upregulated
NM_001029876	0.10642	0.0491439	Urb2	upregulated
NM_009739	0.104924	0.0493104	Bckdk	upregulated
NM_026763	1.00639	0.0493163	Col6a4	upregulated
NM_001256117	0.1527	0.0494078	Sun1	upregulated
NM_001289430	1.03737	0.0496241	Cipc	upregulated
NM_011994	0.118721	0.0496843	Abcd2	upregulated
NM_013529	0.138883	0.049756	Gfpt2	upregulated
NR_030671	0.191408	0.0497592	AW011738	upregulated
NM_001039509	0.122497	0.0498195	Pnkd	upregulated
NM_030201	-0.182854	7.6893e-05	Hspa13	downregulated
NM_016781	-0.11844	8.06128e-05	Prkag1	downregulated
NM_001080818	-0.503897	0.00021262	Cdc14a	downregulated
NM_001093760	-0.160996	0.000405687	Trappc13	downregulated
NM_001113331	-0.431795	0.000487343	Shc1	downregulated
NM_001012396	-0.248192	0.00109567	Hacd1	downregulated
NM_025433	-0.120249	0.00113914	Rpl7l1	downregulated
NM_026591	-0.192996	0.00134649	Mrpl24	downregulated
NM_019953	-0.116435	0.00177818	Cnpy2	downregulated
NM_008945	-0.153913	0.00183605	Psmb4	downregulated
NM_001277954	-0.576821	0.00188637	Sh3gl3	downregulated
NM_181410	-0.202799	0.00194363	Gtf2h3	downregulated
NM_001164200	-1.27043	0.00199248	Prkacb	downregulated
NM_025448	-0.0994334	0.00199926	Ssr2	downregulated
NM_028071	-0.166128	0.00204781	Cotl1	downregulated
NM_019651	-0.0968016	0.0022217	Ptpn9	downregulated
NM_001013749	-0.12969	0.00223785	Tmem151b	downregulated
NM_138589	-0.0807111	0.00240459	Ubfd1	downregulated
NM_026932	-0.0512608	0.00242307	Ebna1bp2	downregulated
NM_178716	-0.113879	0.00245528	Tnpo1	downregulated
NM_152812	-0.106372	0.00245596	Otud6b	downregulated
NM_001161747	-0.122275	0.00249368	Palm	downregulated
NM_054099	-0.253748	0.00251906	1110038F14Rik	downregulated
NM_025836	-0.227586	0.00262387	Plin3	downregulated
NM_009226	-0.151344	0.00262815	Snrpd1	downregulated
NM_001281795	-0.343257	0.00279694	Slc25a44	downregulated
NM_009083	-0.332741	0.0031163	Rpl30	downregulated
NM_033037	-0.12168	0.00313397	Cdo1	downregulated
NM_013663	-0.115571	0.00327363	Srsf3	downregulated
NM_024196	-0.0976324	0.00331883	Tbc1d20	downregulated
NM_172429	-0.0795369	0.0035681	Smndc1	downregulated
NM_007417	-0.298182	0.00363587	Adra2a	downregulated
NM_028381	-0.181991	0.0036743	Ccdc94	downregulated
NM_001081377	-0.68799	0.00399334	Pcdh9	downregulated
NM_023908	-0.250965	0.00400454	Slco3a1	downregulated
NM_022889	-0.160429	0.00404664	Pes1	downregulated
NM_178216	-8.59399	0.00420784	Hist2h3c1	downregulated
NM_177721	-0.132498	0.0042765	Ranbp6	downregulated
NM_178216	-8.45391	0.0043555	Hist2h3c1	downregulated
NM_015795	-0.206962	0.00442703	Fbxo16	downregulated
NM_008577	-0.103863	0.00482403	Slc3a2	downregulated
NM_001290683	-0.285292	0.00493418	Smap1	downregulated
NM_008722	-0.0975361	0.00494009	Npm1	downregulated
NM_026420	-0.068232	0.00496169	Paip2	downregulated
NM_025456	-0.150803	0.00505289	Eapp	downregulated
NM_030266	-0.112737	0.00519031	Inpp4a	downregulated
NM_013718	-0.114826	0.0052494	Trappc3	downregulated
NM_029412	-0.720803	0.00530121	Egfem1	downregulated
NM_009312	-0.30116	0.0053728	Tac2	downregulated
NM_001190409	-0.238942	0.0055162	Magt1	downregulated
NM_001159618	-0.231979	0.00553655	Pigp	downregulated
NM_021430	-0.143571	0.0058331	Rilpl1	downregulated
NM_172437	-0.273056	0.00590174	Pus7l	downregulated
NM_016807	-0.20591	0.00611446	Sdcbp	downregulated
NM_001039483	-0.0802567	0.00614806	Tmco1	downregulated
NM_178212	-8.12157	0.00617783	Hist2h2aa2	downregulated
NM_022891	-0.124665	0.00618404	Rpl23	downregulated
NM_007466	-0.0829518	0.00632067	Api5	downregulated
NM_177588	-0.18481	0.00640425	Thnsl1	downregulated
NM_009460	-0.120051	0.00641242	Sumo1	downregulated
NM_134068	-0.418828	0.00656399	Dusp22	downregulated
NM_026229	-0.0654215	0.0067056	Gpr89	downregulated
NM_028320	-0.0554222	0.0069755	Adipor1	downregulated
NM_025374	-0.0993837	0.00698637	Glo1	downregulated
NM_011931	-0.0651209	0.00725301	Rfwd2	downregulated
NM_001076791	-0.179281	0.00731721	Zfp874b	downregulated
NM_026892	-0.107924	0.0075016	Eif1b	downregulated
NM_023395	-0.206127	0.00758167	Wfdc1	downregulated
NM_001159548	-6.15389	0.00760704	Nr6a1	downregulated
NM_001083967	-0.139804	0.00767588	Tcf4	downregulated
NM_001024504	-0.111518	0.00769294	Dcun1d2	downregulated
NM_025895	-0.148447	0.00777869	Med28	downregulated
NM_001164581	-0.133256	0.00799826	Zfp961	downregulated
NM_025582	-0.1061	0.00800132	Fam213b	downregulated
NM_173761	-0.0939556	0.00801077	Ythdf1	downregulated
NM_016752	-0.126114	0.00803797	Slc35b1	downregulated
NM_029074	-0.0933547	0.00803913	Cnep1r1	downregulated
NM_001302448	-0.574415	0.00820555	Rnf10	downregulated
NM_026472	-0.133746	0.00833842	Nifk	downregulated
NM_001099675	-0.24478	0.00842965	Tomm5	downregulated
NM_175287	-0.242556	0.00850627	A430005L14Rik	downregulated
NM_172567	-0.143401	0.00869268	Mettl2	downregulated
NM_053069	-0.132969	0.00873393	Atg5	downregulated
NM_009366	-0.130962	0.00881867	Tsc22d1	downregulated
NM_177429	-0.154623	0.00888129	Ofd1	downregulated
NM_133222	-0.184709	0.00894968	Eltd1	downregulated
NM_019682	-0.118071	0.00902833	Dynll1	downregulated
NM_011030	-0.163143	0.00914787	P4ha1	downregulated
NM_026738	-0.283898	0.00918224	1110007C09Rik	downregulated
NM_053262	-0.144782	0.0092093	Hsd17b11	downregulated
NM_008019	-0.0556171	0.00931566	Fkbp1a	downregulated
NM_001026212	-0.115449	0.00937343	Ensa	downregulated
NM_028754	-0.160569	0.00946131	0610037L13Rik	downregulated
NM_001033352	-0.158252	0.00965374	Klhl21	downregulated
NM_153557	-0.167064	0.00975465	BC029214	downregulated
NM_007702	-0.405553	0.0097615	Cidea	downregulated
NM_027959	-0.0931298	0.00987231	Pdia6	downregulated
NM_026992	-0.249863	0.00987847	Dnajc24	downregulated
NM_177240	-0.0938068	0.0104352	Trappc11	downregulated
NM_025793	-0.0757704	0.0104417	Wdr45b	downregulated
NM_011631	-0.059283	0.0106771	Hsp90b1	downregulated
NM_008143	-0.146362	0.0107158	Gnb2l1	downregulated
NM_010808	-0.108839	0.0107471	Mmp24	downregulated
NM_026534	-0.138767	0.0107717	Ubxn2b	downregulated
NM_009119	-0.104354	0.0111429	Sap18	downregulated
NM_023140	-0.193751	0.0114744	Glrx3	downregulated
NM_013759	-0.293543	0.0116517	Msrb1	downregulated
NM_026159	-0.175112	0.0116565	Retsat	downregulated
NM_026129	-0.102383	0.0117326	Erp29	downregulated
NM_026792	-0.147912	0.0117542	Agpat5	downregulated
NM_026164	-0.0820606	0.0118864	Pnpla8	downregulated
NM_144880	-0.0892581	0.0119965	Ppp2r5a	downregulated
NM_173770	-0.336479	0.0121675	Fam69c	downregulated
NM_001040683	-0.223435	0.0122073	Med15	downregulated
NM_025324	-0.347088	0.0122759	Zfp524	downregulated
NM_025914	-0.127179	0.0123412	Actr6	downregulated
NM_020560	-0.147961	0.012479	Mrps31	downregulated
NM_175238	-0.0927522	0.0125148	Rif1	downregulated
NR_045870	-0.152596	0.0125269	Gm9866	downregulated
NM_011499	-0.0949336	0.0127594	Strap	downregulated
NM_001008501	-0.115822	0.0127702	Zfp760	downregulated
NM_021550	-0.117983	0.0128294	C1galt1c1	downregulated
NM_133676	-0.1772	0.0129985	Osgep	downregulated
NM_021714	-0.0917677	0.013107	Wbp11	downregulated
NM_020520	-0.171416	0.0131149	Slc25a20	downregulated
NM_016800	-0.115751	0.0131646	Vti1b	downregulated
NM_001044389	-0.872714	0.0132152	Clpx	downregulated
NM_013755	-0.157145	0.0132916	Gyg	downregulated
NM_025638	-0.098105	0.0133883	Gdpd1	downregulated
NM_001286758	-0.205938	0.0134567	Tiam2	downregulated
NM_007679	-0.519594	0.0137323	Cebpd	downregulated
NM_007803	-0.319106	0.0137514	Cttn	downregulated
NM_008947	-0.0787888	0.0137606	Psmc1	downregulated
NM_133354	-0.0914632	0.01384	Sumo2	downregulated
NM_172462	-0.184132	0.0139045	Zfp11	downregulated
NM_026757	-1.41184	0.0139597	0610010K14Rik	downregulated
NM_010494	-0.258814	0.0139673	Icam2	downregulated
NM_011358	-0.0736022	0.0141158	Srsf2	downregulated
NM_010286	-0.375409	0.0142521	Tsc22d3	downregulated
NM_009271	-0.144036	0.0142614	Src	downregulated
NM_001042499	-0.18018	0.0143268	Rabl3	downregulated
NM_016862	-0.704103	0.0143875	Vti1a	downregulated
NM_020618	-0.115086	0.0145103	Smarce1	downregulated
NM_009349	-0.525249	0.0145309	Inmt	downregulated
NM_023651	-0.111327	0.0145821	Pex13	downregulated
NM_019642	-0.0749451	0.0146642	Rpn2	downregulated
NM_153582	-0.0719026	0.014754	Cmtm4	downregulated
NM_024222	-0.0818465	0.0147739	Stt3b	downregulated
NM_025539	-0.180114	0.0147765	Nudt2	downregulated
NM_021463	-0.123385	0.0149078	Prps1	downregulated
NM_016669	-0.228543	0.015016	Crym	downregulated
NM_026201	-0.0866683	0.0151037	Ccar1	downregulated
NM_145590	-0.149051	0.0151731	BC017158	downregulated
NM_001177719	-0.154342	0.0151815	Madd	downregulated
NM_007513	-0.383636	0.0152041	Slc7a1	downregulated
NM_009120	-0.0555781	0.0152161	Sar1a	downregulated
NM_008823	-0.348833	0.0152776	Cfp	downregulated
NM_008298	-0.0851499	0.0152994	Dnaja1	downregulated
NM_026787	-0.180493	0.0155847	1110012L19Rik	downregulated
NM_016794	-0.313035	0.0156176	Vamp8	downregulated
NM_017393	-0.165798	0.0156583	Clpp	downregulated
NM_023190	-0.149844	0.0157068	Acin1	downregulated
NM_153089	-5.74171	0.0157581	Ppp1r16b	downregulated
NM_146057	-0.374987	0.0158211	Dap	downregulated
NM_029814	-0.117444	0.015874	Chmp5	downregulated
NM_016959	-0.0928934	0.0158958	Rps3a1	downregulated
NM_001127367	-0.435003	0.0159227	Dnajb6	downregulated
NM_011817	-0.237046	0.0162159	Gadd45g	downregulated
NM_023243	-0.101956	0.0164392	Ccnh	downregulated
NM_138594	-0.127377	0.0164442	D6Wsu163e	downregulated
NM_008142	-0.206506	0.0167479	Gnb1	downregulated
NM_025506	-0.510384	0.0172686	Riiad1	downregulated
NM_023203	-0.293786	0.0173262	Dctpp1	downregulated
NM_026753	-0.178261	0.0174082	Fam96b	downregulated
NM_199042	-0.110361	0.0174191	Thap1	downregulated
NM_008378	-0.108285	0.0174687	Impact	downregulated
NM_027694	-0.113642	0.0175334	Golga7b	downregulated
NM_170669	-0.0700514	0.0175473	Rps15a	downregulated
NM_175099	-6.29252	0.0177164	Repin1	downregulated
NM_011297	-0.134385	0.0177409	Rps24	downregulated
NM_001164295	-0.412604	0.0180227	Cuedc2	downregulated
NM_145890	-0.427354	0.0180361	Grhl1	downregulated
NM_146025	-0.201286	0.0181336	Samd14	downregulated
NM_019405	-0.100272	0.0182631	Cetn2	downregulated
NM_011826	-0.089671	0.0183367	Hax1	downregulated
NM_001110496	-0.199846	0.0183413	Tmem87a	downregulated
NM_025578	-0.0444444	0.0185053	Mrps25	downregulated
NM_025548	-0.124186	0.0185928	Tbcb	downregulated
NM_026075	-0.099038	0.018651	Srek1ip1	downregulated
NM_009169	-0.18848	0.0186512	Shfm1	downregulated
NM_016746	-0.22873	0.018859	Ccnc	downregulated
NM_009976	-0.18089	0.0188782	Cst3	downregulated
NM_010142	-0.166448	0.0188935	Ephb2	downregulated
NM_001038015	-0.128555	0.0190867	Gnpda2	downregulated
NM_172422	-0.131835	0.0192316	Fastkd2	downregulated
NM_173866	-0.109502	0.0192923	Gpt2	downregulated
NM_138748	-0.0616084	0.0193973	Ppp2r4	downregulated
NM_019490	-0.0476181	0.0194329	Uso1	downregulated
NM_029482	-0.396135	0.0194798	4930579G24Rik	downregulated
NM_134133	-0.312488	0.0195185	Smim3	downregulated
NM_007594	-0.168175	0.0196055	Calu	downregulated
NM_007839	-0.114859	0.0196113	Dhx15	downregulated
NM_178780	-0.284923	0.0196254	Ric3	downregulated
NM_001007571	-0.139337	0.0197435	D8Ertd738e	downregulated
NM_010511	-0.100078	0.0198039	Ifngr1	downregulated
NR_040355	-0.350902	0.0198183	Znf41-ps	downregulated
NR_024068	-0.418048	0.0199648	Snhg7	downregulated
NM_009098	-0.121263	0.0199975	Rps8	downregulated
NM_176808	-0.966509	0.0201411	Mcfd2	downregulated
NM_175500	-0.109791	0.0202364	Gpc5	downregulated
NM_001122639	-1.54898	0.0203178	Galnt9	downregulated
NM_145568	-0.214317	0.0204749	Krcc1	downregulated
NM_175317	-0.700751	0.0209716	Eftud1	downregulated
NM_028759	-0.0726337	0.0210179	Dcaf6	downregulated
NM_018820	-0.260305	0.0210386	Sertad1	downregulated
NM_178631	-0.779596	0.0213663	Ralyl	downregulated
NM_028976	-0.146365	0.0214479	Gorasp1	downregulated
NM_019647	-0.0938331	0.0215063	Rpl21	downregulated
NM_172697	-0.129954	0.0215696	Prpf38a	downregulated
NM_027207	-0.542217	0.0215991	1600002K03Rik	downregulated
NM_172457	-0.213802	0.0217651	Mob3a	downregulated
NM_011254	-0.260886	0.0218791	Rbp1	downregulated
NM_025580	-0.14952	0.0219899	Pnkd	downregulated
NM_024461	-0.145134	0.0220322	1810037I17Rik	downregulated
NM_001145034	-0.186926	0.0220428	Gm13889	downregulated
NM_015743	-0.495337	0.0221766	Nr4a3	downregulated
NM_001165952	-1.34948	0.022234	Trim45	downregulated
NM_019691	-0.307033	0.0223535	Gria4	downregulated
NM_016764	-0.227754	0.0224633	Prdx4	downregulated
NM_026438	-0.113914	0.0224886	Ppa1	downregulated
NM_025597	-0.109926	0.0226251	Ndufb3	downregulated
NM_144875	-0.298948	0.0226479	Rab29	downregulated
NM_019927	-0.0558143	0.0226924	Arih1	downregulated
NM_138751	-0.0984041	0.0227508	Tmem47	downregulated
NM_023465	-0.125297	0.022787	Ctnnbip1	downregulated
NM_001003717	-0.507991	0.0230526	Osbpl8	downregulated
NM_011185	-0.127089	0.0230906	Psmb1	downregulated
NM_001100458	-0.13134	0.0231552	Fam169a	downregulated
NM_026048	-0.113901	0.0231775	Cinp	downregulated
NM_027309	-0.0953019	0.0232284	Lysmd2	downregulated
NM_001024619	-0.568285	0.0233216	Tsku	downregulated
NM_001166371	-0.286626	0.023532	Zfml	downregulated
NM_025480	-0.121379	0.0235379	Tmem128	downregulated
NM_001205068	-1.07942	0.0235858	Jmjd4	downregulated
NM_001048061	-0.108294	0.0236358	Hnrnpab	downregulated
NM_001193266	-0.0880023	0.0236422	Mdga2	downregulated
NM_025533	-0.116261	0.0236633	Nosip	downregulated
NM_001201391	-7.62456	0.0236943	Hbb-bs	downregulated
NM_175387	-0.324439	0.0236963	Rbfox2	downregulated
NM_145452	-0.0993906	0.0237025	Rasa1	downregulated
NM_001038846	-0.695557	0.0237233	Rcsd1	downregulated
NM_025844	-0.0921605	0.0238226	Chordc1	downregulated
NM_001166381	-0.541072	0.0239322	Rad52	downregulated
NM_198606	-0.100018	0.0239861	Dcaf13	downregulated
NM_027213	-0.128145	0.0241992	Med6	downregulated
NM_025790	-0.137605	0.0242542	Acot13	downregulated
NM_175095	-0.153832	0.0242568	Commd2	downregulated
NM_001014996	-0.16732	0.024504	Cenpj	downregulated
NM_028264	-0.0724337	0.0245795	Tmem55a	downregulated
NM_011809	-0.109252	0.0246111	Ets2	downregulated
NM_025644	-0.160418	0.0249635	Exosc1	downregulated
NM_001159574	-1.14665	0.0249876	Fip1l1	downregulated
NM_029938	-0.135394	0.02511	H2afv	downregulated
NM_133217	-0.229372	0.0251547	Bco2	downregulated
NM_024277	-0.141558	0.0252912	Rps27a	downregulated
NM_001113374	-0.777017	0.0253816	Mocs2	downregulated
NM_144529	-0.562876	0.0255229	Arhgap17	downregulated
NM_011349	-0.160058	0.0255903	Sema3f	downregulated
NM_029083	-0.368045	0.0256705	Ddit4	downregulated
NM_001160222	-0.535383	0.0257779	Pum2	downregulated
NM_026386	-0.0686337	0.0257972	Snx2	downregulated
NM_026759	-0.126224	0.0261523	Mrpl13	downregulated
NM_013928	-0.11909	0.0261847	Schip1	downregulated
NM_001037847	-0.319434	0.0263592	Cnot2	downregulated
NM_025827	-0.0761984	0.0266122	Lonp2	downregulated
NM_001033929	-0.320018	0.0266383	Thnsl2	downregulated
NM_008747	-0.121901	0.0267957	Ntsr2	downregulated
NM_013716	-0.060561	0.0267961	G3bp1	downregulated
NM_013571	-0.160504	0.0268139	Ksr1	downregulated
NM_001252522	-1.29484	0.0268864	Picalm	downregulated
NM_177026	-5.97479	0.0269172	Tmcc3	downregulated
NM_026456	-0.101464	0.0269175	Tceb1	downregulated
NM_001195431	-0.363974	0.0269922	Islr	downregulated
NM_145450	-0.201927	0.0270906	BC022687	downregulated
NM_144815	-0.127992	0.0272604	Cecr5	downregulated
NM_028022	-0.412992	0.0272774	Gatsl3	downregulated
NM_133758	-0.079504	0.0272822	Usp47	downregulated
NM_175128	-0.119026	0.0273066	4930430F08Rik	downregulated
NM_021324	-0.0515555	0.0273138	Ttyh1	downregulated
NM_001282013	-0.801654	0.0274113	Prr3	downregulated
NM_026332	-0.200523	0.0274456	Dnajc19	downregulated
NM_025562	-0.117202	0.0274797	Fis1	downregulated
NM_007637	-0.0873639	0.0276481	Cct5	downregulated
NM_028651	-0.112086	0.027889	Tmtc4	downregulated
NM_001164053	-0.339058	0.0279111	Pkig	downregulated
NM_013719	-0.178999	0.0280619	Eif2ak4	downregulated
NM_001163718	-6.17389	0.0281379	Tsr3	downregulated
NM_001122897	-0.399471	0.0281572	Hp1bp3	downregulated
NM_009706	-0.0574333	0.0281671	Arhgap5	downregulated
NM_134074	-0.333781	0.0282205	Dock9	downregulated
NM_026242	-0.0431797	0.0284389	Mrfap1	downregulated
NM_025927	-0.0947153	0.0284785	Mrpl45	downregulated
NR_040707	-0.429343	0.0285097	1110046J04Rik	downregulated
NM_018799	-0.106567	0.0290475	Eif3i	downregulated
NM_001163640	-0.162936	0.0291181	Chn2	downregulated
NM_001205067	-0.238862	0.0291767	Jkamp	downregulated
NM_177253	-0.18382	0.0292197	Cstf3	downregulated
NM_028894	-0.175346	0.0292745	Lonrf3	downregulated
NM_025404	-0.370245	0.0294435	Arl4d	downregulated
NM_178653	-0.122142	0.0296057	Sccpdh	downregulated
NM_001199352	-0.178403	0.0296542	Pnck	downregulated
NM_030215	-0.0999763	0.0297272	Wrnip1	downregulated
NM_008381	-0.236286	0.0297468	Inhbb	downregulated
NM_011482	-0.0810985	0.0299074	Nhp2l1	downregulated
NM_001177776	-0.503707	0.0300051	Ahi1	downregulated
NM_145353	-0.0683365	0.030057	Yipf3	downregulated
NM_181266	-0.206455	0.0300611	Zfp120	downregulated
NM_001013753	-0.118737	0.0301227	Pcdh17	downregulated
NM_001199494	-0.113837	0.0301998	Ei24	downregulated
NM_145630	-0.103689	0.0303713	Pdk3	downregulated
NM_007475	-0.107736	0.0304023	Rplp0	downregulated
NM_001009935	-0.42339	0.0304027	Txnip	downregulated
NM_001163263	-0.28434	0.0304121	Rnf20	downregulated
NM_011992	-0.0613387	0.0305251	Rcn2	downregulated
NM_001146174	-0.0510838	0.030527	Rangap1	downregulated
NM_001163006	-0.0899067	0.0305941	Minos1	downregulated
NM_025771	-0.261477	0.0306148	Cntnap2	downregulated
NM_008326	-0.189463	0.0308874	Irgm1	downregulated
NM_001130408	-0.308305	0.0309026	Arf1	downregulated
NM_001252445	-0.153207	0.0311278	Ppil2	downregulated
NM_198300	-5.81639	0.0312215	Cpeb3	downregulated
NM_008950	-0.0640062	0.0313166	Psmc5	downregulated
NM_021278	-0.175338	0.0315101	Tmsb4x	downregulated
NM_001008233	-0.158376	0.0317899	Plekhn1	downregulated
NM_001033535	-0.181994	0.0318229	Tnfaip8l3	downregulated
NM_173427	-0.186324	0.0320033	Klhdc7a	downregulated
NM_009775	-0.422966	0.0320454	Tspo	downregulated
NM_023685	-0.482255	0.0321371	Zkscan3	downregulated
NM_133703	-0.0993766	0.0323396	Fam220a	downregulated
NM_001271568	-6.09798	0.0324477	Cdc7	downregulated
NM_001141931	-5.81343	0.0325049	Rbms1	downregulated
NM_139154	-0.080199	0.0328296	Rab40c	downregulated
NM_019766	-0.0770566	0.0329223	Ptges3	downregulated
NM_010120	-0.142785	0.033096	Eif1a	downregulated
NM_009438	-0.136847	0.0331027	Rpl13a	downregulated
NM_010477	-0.0545332	0.0332364	Hspd1	downregulated
NM_010360	-0.138751	0.0333281	Gstm5	downregulated
NM_001177630	-0.0751561	0.0334475	Etl4	downregulated
NM_022023	-0.0748655	0.03354	Gmfb	downregulated
NM_029320	-0.179235	0.0335441	Pibf1	downregulated
NM_025892	-0.0835801	0.0335868	Cep19	downregulated
NM_178377	-0.113357	0.0336945	Commd10	downregulated
NM_001163425	-0.216715	0.0340026	Myeov2	downregulated
NM_027975	-0.424131	0.034023	Fam83d	downregulated
NM_011670	-0.0626465	0.0341636	Uchl1	downregulated
NM_133933	-0.0757784	0.0342017	Rpn1	downregulated
NM_025573	-0.211391	0.034208	Srsf9	downregulated
NM_178647	-0.0892949	0.0343921	Cggbp1	downregulated
NM_026123	-0.1103	0.0343936	Unc50	downregulated
NM_029734	-0.134605	0.0344033	Wdyhv1	downregulated
NM_009080	-0.26918	0.0344866	Rpl26	downregulated
NM_183088	-0.148745	0.0345282	Zbed5	downregulated
NM_023585	-0.0955371	0.0345479	Ube2v2	downregulated
NM_080554	-0.0795076	0.0346554	Psmd5	downregulated
NM_026441	-0.0551883	0.0347238	Pef1	downregulated
NM_001252567	-0.538468	0.0348115	Sez6l2	downregulated
NM_009049	-0.120847	0.0348653	Resp18	downregulated
NM_010220	-0.177306	0.0348943	Fkbp5	downregulated
NM_178869	-0.0858205	0.03491	Ttll1	downregulated
NR_003258	-0.0672388	0.0350046	Gnas	downregulated
NM_183285	-0.0685111	0.0350259	Kctd2	downregulated
NM_178736	-0.11658	0.0351955	Elmod2	downregulated
NM_012058	-0.0926208	0.0352723	Srp9	downregulated
NM_026148	-0.167824	0.0353666	Lims1	downregulated
NM_001253806	-0.368562	0.035416	Ywhaz	downregulated
NM_025358	-0.0938227	0.0354879	Ndufa9	downregulated
NM_025857	-0.0945565	0.0356466	Aagab	downregulated
NM_016763	-0.118661	0.0356772	Hsd17b10	downregulated
NM_144798	-0.228402	0.0359458	Slc30a6	downregulated
NM_029565	-0.07731	0.0359954	Tmem59	downregulated
NM_001302214	-0.205267	0.0360044	Atp5j	downregulated
NM_001291114	-0.229607	0.0360372	Rbm39	downregulated
NM_001166430	-0.167079	0.0361154	Hnrnpf	downregulated
NM_019674	-0.115796	0.0361571	Ppp4c	downregulated
NM_001205371	-0.279949	0.0361749	Casc4	downregulated
NM_001271489	-0.709881	0.0362479	Tfe3	downregulated
NM_172584	-0.0787745	0.0362854	Itpk1	downregulated
NM_144958	-0.0849706	0.0362871	Eif4a1	downregulated
NM_016908	-0.0833409	0.0362928	Syt5	downregulated
NM_001130152	-0.368705	0.0362937	Arhgef1	downregulated
NM_028223	-0.611613	0.0365079	Tmem175	downregulated
NM_001102430	-0.0782736	0.0365449	Arfgef1	downregulated
NM_176844	-0.389395	0.0367091	Chrna5	downregulated
NM_027855	-0.0856771	0.0367247	Atraid	downregulated
NM_001077265	-0.0948676	0.0369079	Hnrnpd	downregulated
NM_013795	-0.160801	0.0369204	Atp5l	downregulated
NM_133231	-0.148015	0.0369396	Rfxap	downregulated
NM_019879	-0.0940128	0.0369568	Suclg1	downregulated
NR_036631	-0.136733	0.0369979	Zim3	downregulated
NM_020003	-0.100485	0.0371683	Glmp	downregulated
NM_001163007	-1.64954	0.0372143	Tnik	downregulated
NM_001081147	-0.279297	0.0372684	Oxtr	downregulated
NM_025444	-0.128696	0.0373619	Taf13	downregulated
NM_001142322	-0.133494	0.0374495	Myo9b	downregulated
NM_001042591	-0.101869	0.0375333	Arrdc3	downregulated
NM_001301269	-0.0820722	0.0375744	Inafm2	downregulated
NM_178738	-0.268802	0.0375928	Prss35	downregulated
NM_022309	-0.406159	0.0376325	Cbfb	downregulated
NM_134023	-0.0894805	0.0377591	Tbc1d10a	downregulated
NM_009186	-0.0823884	0.0378103	Tra2b	downregulated
NM_025841	-0.10252	0.0378619	Kdelr2	downregulated
NM_146193	-0.0392335	0.0379725	Btbd1	downregulated
NM_144817	-0.212238	0.0380714	Camk1g	downregulated
NM_011066	-0.215247	0.0380839	Per2	downregulated
NM_001190156	-1.17125	0.0380981	Snx7	downregulated
NM_011327	-0.0950322	0.0381235	Scp2	downregulated
NM_027905	-0.0759481	0.038197	Selo	downregulated
NM_023671	-0.0563016	0.0382916	Clns1a	downregulated
NM_134117	-0.194829	0.0383092	Pkdcc	downregulated
NM_024166	-0.121649	0.0384794	Chchd2	downregulated
NM_007407	-0.265365	0.0385945	Adcyap1r1	downregulated
NM_020600	-0.117935	0.0386898	Rps14	downregulated
NM_029952	-0.141877	0.038818	Zfp955a	downregulated
NM_024219	-0.0718523	0.0388341	Hsbp1	downregulated
NM_138657	-0.074219	0.0388476	Socs7	downregulated
NM_001033173	-0.0635796	0.0390438	Usp31	downregulated
NM_026045	-0.068323	0.0390451	Prpf18	downregulated
NM_178909	-0.131247	0.0390713	Wdr92	downregulated
NM_011300	-0.11249	0.0391253	Rps7	downregulated
NM_016898	-0.0682484	0.0394517	Cd164	downregulated
NM_008831	-0.122713	0.039481	Phb	downregulated
NM_026673	-0.209303	0.039519	Apoo	downregulated
NM_026528	-0.0927922	0.039617	2700060E02Rik	downregulated
NM_173406	-0.0990704	0.0397001	Jazf1	downregulated
NM_144857	-0.187973	0.0397407	Rrp36	downregulated
NM_029409	-0.0677247	0.0398188	Mff	downregulated
NM_011034	-0.105185	0.0399249	Prdx1	downregulated
NM_026007	-0.0678421	0.0400379	Eef1g	downregulated
NM_019673	-0.0867927	0.0401204	Actl6a	downregulated
NM_001190437	-0.4272	0.0401822	Abhd11	downregulated
NM_026114	-0.11334	0.0401915	Eif2s1	downregulated
NR_002848	-0.217016	0.0403474	6430411K18Rik	downregulated
NM_172612	-0.125224	0.0403759	Rnd1	downregulated
NM_026402	-0.0640781	0.040463	Atg3	downregulated
NM_026163	-0.392318	0.0406785	Pkp2	downregulated
NM_022329	-0.15116	0.0407109	Tor1aip2	downregulated
NM_001081426	-0.072364	0.0409067	Dip2c	downregulated
NM_028341	-0.1485	0.0409147	Ttc39c	downregulated
NM_173752	-0.087535	0.0412333	Lgalsl	downregulated
NM_009728	-0.237411	0.0412727	Atp10a	downregulated
NM_008683	-0.143263	0.041279	Nedd8	downregulated
NM_026873	-0.0923505	0.041558	Ptcd2	downregulated
NM_009096	-0.078964	0.0415598	Rps6	downregulated
NM_019745	-0.0842634	0.0417413	Pdcd10	downregulated
NM_001276681	-0.391628	0.0417601	Syt6	downregulated
NM_001164621	-0.312374	0.0417658	Rnf14	downregulated
NM_001289553	-0.252169	0.0418334	Tgfb1i1	downregulated
NM_001302375	-0.755172	0.0419151	Zkscan6	downregulated
NM_012052	-0.140582	0.0420529	Rps3	downregulated
NM_008246	-0.0787054	0.0422929	Hiat1	downregulated
NM_027927	-0.115366	0.0425276	Ints12	downregulated
NM_008859	-0.130362	0.0427212	Prkcq	downregulated
NM_027078	-0.180589	0.0427408	Ikbip	downregulated
NM_023464	-0.209402	0.0427646	Ssna1	downregulated
NM_029092	-0.11786	0.0430266	Trmt10c	downregulated
NM_001033254	-0.109524	0.0431332	Pak6	downregulated
NM_001277805	-0.258328	0.0431817	Pex5	downregulated
NM_001271017	-0.155918	0.0433917	Ube2w	downregulated
NM_145933	-0.248955	0.0434208	St6gal1	downregulated
NM_026851	-0.245047	0.0435635	Mrpl52	downregulated
NM_019648	-0.0567996	0.04359	Metap2	downregulated
NM_018868	-0.123397	0.0436746	Nop58	downregulated
NM_028370	-0.0936565	0.0437635	Pot1b	downregulated
NM_009143	-0.0974485	0.0437935	Sdf2	downregulated
NM_001163478	-0.134209	0.0438363	Rabggtb	downregulated
NM_181402	-0.136448	0.0439192	Parp11	downregulated
NM_022417	-0.0737947	0.0440494	Itm2c	downregulated
NM_010517	-0.114459	0.0441944	Igfbp4	downregulated
NM_026832	-0.111651	0.0441989	Cgrrf1	downregulated
NM_177370	-0.251304	0.0444516	Rhbdd3	downregulated
NM_133994	-0.306977	0.0445457	Gstt3	downregulated
NM_001293668	-0.0984103	0.0447226	Atp11a	downregulated
NM_009197	-0.0821855	0.0451053	Slc16a2	downregulated
NM_009155	-0.126462	0.045178	Sepp1	downregulated
NM_178602	-0.0697936	0.0452831	Polr2m	downregulated
NM_001130485	-0.166218	0.0455161	Rpl35a	downregulated
NM_197985	-0.168505	0.0455275	Adipor2	downregulated
NM_001168255	-0.477216	0.0457942	Slc45a4	downregulated
NM_008705	-0.140248	0.0460337	Nme2	downregulated
NM_001110152	-0.144815	0.0460705	Pfdn4	downregulated
NM_025594	-0.0569316	0.0461129	Zmat2	downregulated
NM_172598	-0.231018	0.0462303	Wdhd1	downregulated
NM_001013769	-0.181353	0.0462726	Rsl1	downregulated
NM_133241	-0.115259	0.0462792	Mlc1	downregulated
NM_144802	-0.0856048	0.0462821	Hnrnpll	downregulated
NM_133807	-0.0797565	0.0462988	Lrrc59	downregulated
NM_001164562	-0.137763	0.0463112	Sec22c	downregulated
NM_031256	-0.0570801	0.0463217	Plekha3	downregulated
NM_025888	-0.049665	0.0463349	Kctd20	downregulated
NM_170755	-0.0578424	0.0463517	Fam134a	downregulated
NM_024218	-0.127356	0.0463984	Rpl24	downregulated
NM_001109626	-0.728385	0.0464069	Cdk12	downregulated
NM_145985	-0.0533135	0.0464298	Arcn1	downregulated
NM_019681	-0.0698823	0.0465389	Ncs1	downregulated
NM_153591	-0.106672	0.0465672	Nars2	downregulated
NM_078479	-0.164423	0.0466147	Mrps21	downregulated
NM_011521	-0.171878	0.0466265	Sdc4	downregulated
NM_001081456	-0.221814	0.0466386	Plcd4	downregulated
NM_011975	-0.09447	0.0467162	Rpl27a	downregulated
NM_027044	-0.105367	0.0468111	Pfdn5	downregulated
NM_021366	-0.105559	0.0468156	Klf13	downregulated
NM_175294	-0.112442	0.0468896	Nucks1	downregulated
NM_001029855	-0.381796	0.0469992	Psme2	downregulated
NM_029823	-0.064645	0.0471242	Arxes2	downregulated
NM_080443	-0.123322	0.0471839	Asb7	downregulated
NM_146103	-0.144558	0.0472114	Tmem185b	downregulated
NR_045075	-5.18803	0.0474357	A330102I10Rik	downregulated
NM_175493	-0.353438	0.0474646	Gpr68	downregulated
NM_026879	-0.0593253	0.0475109	Chmp2b	downregulated
NM_025531	-0.0806241	0.0475374	Slmo2	downregulated
NM_025403	-0.137779	0.0476267	Nop10	downregulated
NM_001029930	-0.255188	0.047754	Gm5796	downregulated
NM_025797	-0.133771	0.0478167	Cyb5a	downregulated
NM_053071	-0.158142	0.0479336	Cox6c	downregulated
NM_020483	-0.100191	0.0480629	Sap30bp	downregulated
NM_023348	-0.0919017	0.0482181	Snap29	downregulated
NM_172712	-0.0959213	0.0483221	Uba6	downregulated
NM_001025246	-0.0956708	0.0483491	Trp53i11	downregulated
NM_019657	-0.0745219	0.0483782	Hsd17b12	downregulated
NM_001002929	-0.0935139	0.048475	Nup85	downregulated
NM_011289	-0.119246	0.0485638	Rpl27	downregulated
NM_010495	-0.190121	0.0488882	Id1	downregulated
NM_201531	-0.0834293	0.0490015	Kcnf1	downregulated
NM_001205052	-0.134207	0.0490074	Jdp2	downregulated
NM_001170743	-0.32487	0.049016	Wdr59	downregulated
NM_009797	-0.0664732	0.0490585	Capza1	downregulated
NM_008258	-0.0744565	0.0491099	Hn1	downregulated
NM_001162855	-0.121169	0.0491291	Nsmce4a	downregulated
NM_025960	-0.252793	0.0493186	Trappc6a	downregulated
NR_130157	-0.571054	0.0493381	4930480K23Rik	downregulated
NM_009154	-0.122641	0.0493943	Sema5a	downregulated
NM_031165	-0.0563844	0.0497481	Hspa8	downregulated
NM_026352	-0.0818962	0.0497987	Ppid	downregulated
NM_001083903	-0.614895	0.0498145	Sbsn	downregulated
NM_020615	-0.0652998	0.0498276	Atp5c1	downregulated
NM_001112798	-0.32805	0.0499978	Slc8a1	downregulated
