## Supplementary Table 5 for "Investigation of betaine as a novel psychotherapeutic for schizophrenia"

### Sheet: Supp_table_5
Supplementary Table 5: Canonical pathways enriched for dysregulated genes in the frontal cortex of Chdh-deficient mice
Ingenuity Canonical Pathways (Chdh knock out upregulated)	-log 10 (P-value)	Genes
Xenobiotic Metabolism Signaling	2.34	MAP3K9,MAPK14,ALDH1L2,ANKRA2,NCOA1,HS6ST3,MAP3K4,MAP3K3,PPARGC1A,HDAC5
CD27 Signaling in Lymphocytes	2.32	MAP3K9,MAP3K4,CHUK,MAP3K3
Glutamate Receptor Signaling	2.2	GRM1,GRIA2,DLG4,GRIA4
Synaptic Long Term Depression	2.12	PLA2G4E,GRM1,GRIA2,PLCB3,CRHR1,Gucy2g,GRIA4
Ingenuity Canonical Pathways (Chdh knock out downregulated)	-log 10 (P-value)	Genes
EIF2 Signaling	10	RPL24,EIF2AK4,RPL26,RPL35A,EIF2S1,RPS7,SHC1,RPL27A,RPL21,RPS3,RPS24,RPS8,RPL30,RPL7L1,RPL23,RPS6,RPL27,EIF4A1,EIF3I,RPS27A,RPS15A,RPL13A,EIF1AX,RPS14,RPLP0
Protein Ubiquitination Pathway	6.44	PSMB4,DNAJC19,PSMD5,PSME2,UBE2V2,UBE2W,HSPD1,DNAJA1,ELOC,PSMC5,USP31,UCHL1,USO1,HSPA8,PSMC1,HSP90B1,DNAJC24,USP47,HSPA13,PSMB1,RPS27A,DNAJB6
Regulation of eIF4 and p70S6K Signaling	6.01	RPS8,PAIP2,EIF2S1,PPP2R5A,RPS6,RPS7,SHC1,PTPA,EIF4A1,EIF3I,RPS27A,RPS15A,RPS3,EIF1AX,RPS24,RPS14
mTOR Signaling	4.63	PRKCQ,DDIT4,RPS8,FKBP1A,PRKAG1,PPP2R5A,RPS6,RPS7,PTPA,EIF4A1,EIF3I,RPS27A,RPS15A,RPS3,RPS24,RPS14
Estrogen Receptor Signaling	3.65	SHC1,SRC,CCNH,CCNC,MED15,HIST1H3C,RBFOX2,HNRNPD,MED6,TAF13,GTF2H3
Androgen Signaling	3.39	PRKACB,GNB1,SHC1,SRC,TGFB1I1,CCNH,PRKCQ,GNAS,RACK1,PRKAG1,GTF2H3
α-Adrenergic Signaling	2.99	PRKACB,GNB1,PRKCQ,GNAS,ADRA2A,RACK1,SLC8A1,PRKAG1
Cardiac β-adrenergic Signaling	2.75	PRKACB,GNB1,GNAS,GDPD1,PTPA,RACK1,SLC8A1,PRKAG1,PPP2R5A,PKIG
3-phosphoinositide Degradation	2.37	WBP11,INPP4A,ITPK1,PIP4P2,PPP1R16B,PTPA,NUDT2,PPP4C,RASA1,PPP2R5A
D-myo-inositol-5-phosphate Metabolism	2.29	WBP11,ITPK1,PIP4P2,PPP1R16B,PTPA,NUDT2,PPP4C,RASA1,PLCD4,PPP2R5A
G Beta Gamma Signaling	2.25	PRKACB,GNB1,SHC1,SRC,PRKCQ,GNAS,RACK1,PRKAG1
Huntington's Disease Signaling	2.18	ATP5J,PRKCQ,VTI1A,SH3GL3,RACK1,PSME2,VTI1B,GNB1,HSPA8,SHC1,ATP5C1,RPS27A,RASA1
Aldosterone Signaling in Epithelial Cells	2.18	HSPA8,DNAJC24,HSP90B1,PRKCQ,DNAJC19,HSPA13,DNAJB6,HSPD1,DNAJA1,PLCD4
Gαi Signaling	2.12	PRKACB,GNB1,SHC1,SRC,GNAS,ADRA2A,RACK1,PRKAG1
ERK/MAPK Signaling	2.1	PRKACB,SHC1,SRC,PAK6,ETS2,PTPA,HIST1H3C,YWHAZ,PRKAG1,PPP2R5A,KSR1
Breast Cancer Regulation by Stathmin1	2.02	PRKACB,GNB1,SHC1,PRKCQ,GNAS,PTPA,RACK1,CAMK1G,ARHGEF1,PRKAG1,PPP2R5A
