## Supplementary Table 7 for "Investigation of betaine as a novel psychotherapeutic for schizophrenia"

### Sheet: Supp_table_7
Supplementary Table 7: Gene ontology enrichment analysis of genes whose expression positively correlated with principal component analysis (PCA) loading factor in the principal components 3 and 4
GO biological process complete for genes in PC-3	Fold Enrichment	P-value	FDR
cognition (GO:0050890)	7.09	6.25e-06	0.0322
learning or memory (GO:0007611)	7.01	2.27e-05	0.0586
behavior (GO:0007610)	4.47	1.69e-05	0.0523
peptidyl-amino acid modification (GO:0018193)	4.25	2.77e-05	0.0476
central nervous system development (GO:0007417)	3.98	2.45e-05	0.0473
embryo development (GO:0009790)	3.5	2.43e-05	0.0537
intracellular signal transduction (GO:0035556)	3.2	1.14e-05	0.044
cellular component organization or biogenesis (GO:0071840)	2.01	7.67e-07	0.0119
cellular component organization (GO:0016043)	1.99	3.62e-06	0.028
*No enrichments were observed* for genes in PC-4
Go; Gene ontology, PCA; Principal Component Analysis, PC; Prinicipal Components, FDR; False Discovery Rate
