## Supplementary Table 8 for "Investigation of betaine as a novel psychotherapeutic for schizophrenia"

### Sheet: Supp_table_8
Supplementary Table 8: Gene ontology enrichment analysis of differentially expressed genes in the frontal cortex of B6N and C3N mouse strains upon betaine administration.
Mouse strain	Gene expression	PANTHER GO-Slim Biological Process for upregulated genes in B6N upon betaine administration	Fold Enrichment	P-value	FDR
B6N	Upregulation upon betaine administration	neuron-neuron synaptic transmission (GO:0007270)	4.8	0.000424	0.0207
		cellular component morphogenesis (GO:0032989)	2.7	6.51e-05	0.00397
		MAPK cascade (GO:0000165)	2.47	0.00118	0.0411
		cell differentiation (GO:0030154)	2.15	0.0012	0.0366
		phosphate-containing compound metabolic process (GO:0006796)	1.94	3.05e-06	0.000372
		intracellular signal transduction (GO:0035556)	1.81	0.000651	0.0265
	Downregulation upon betaine administration	PANTHER GO-Slim Biological Process for downregulated genes in B6N upon betaine administration	Fold Enrichment	P-value	FDR
		cation transport (GO:0006812)	3.78	0.000584	0.00678
		RNA splicing, via transesterification reactions (GO:0000375)	3.28	7.38e-05	0.00138
		mRNA splicing, via spliceosome (GO:0000398)	3.02	0.00011	0.00192
		mRNA processing (GO:0006397)	2.88	2.32e-05	0.00063
		cellular component biogenesis (GO:0044085)	1.64	0.00473	0.0462
		RNA metabolic process (GO:0016070)	1.53	0.000582	0.0071
Mouse strain	Gene expression	PANTHER GO-Slim Biological Process for upregulated genes in C3N upon betaine administration	Fold Enrichment	P-value	FDR
C3HN	Upregulation upon betaine administration	circadian rhythm (GO:0007623)	13.1	0.000515	0.00785
		rhythmic process (GO:0048511)	13.1	0.000515	0.00739
		transmembrane receptor protein tyrosine kinase signaling pathway (GO:0007169)	4.03	2.35e-05	0.000716
		anatomical structure morphogenesis (GO:0009653)	3.37	0.00071	0.00963
		regulation of molecular function (GO:0065009)	3.03	1.48e-07	1.2e-05
		RNA splicing, via transesterification reactions (GO:0000375)	2.94	0.00196	0.0208
		regulation of catalytic activity (GO:0050790)	2.75	2.54e-05	0.00062
		MAPK cascade (GO:0000165)	2.71	4.75e-05	0.00105
		regulation of phosphate metabolic process (GO:0019220)	2.67	1.29e-06	7.87e-05
		mRNA splicing, via spliceosome (GO:0000398)	2.56	0.00537	0.0436
		mRNA processing (GO:0006397)	2.39	0.00321	0.0279
		cytoskeleton organization (GO:0007010)	2.33	0.000764	0.00982
		cellular component movement (GO:0006928)	2.02	0.00222	0.0226
		cell differentiation (GO:0030154)	1.95	0.00252	0.0236
		phosphate-containing compound metabolic process (GO:0006796)	1.82	4.39e-06	0.000214
		developmental process (GO:0032502)	1.77	1.65e-05	0.00067
		organelle organization (GO:0006996)	1.65	0.00178	0.0197
		intracellular signal transduction (GO:0035556)	1.59	0.00347	0.0292
		cellular component organization (GO:0016043)	1.54	0.000339	0.00591
	Downregulation upon betaine administration	PANTHER GO-Slim Biological Process for downregulated genes in C3N upon betaine administration	Fold Enrichment	P-value	FDR
		response to toxic substance (GO:0009636)	5.41	0.00414	0.0281
		carbohydrate transport (GO:0008643)	4.54	0.00365	0.0278
		neurotransmitter secretion (GO:0007269)	2.66	0.00476	0.0306
		respiratory electron transport chain (GO:0022904)	2.64	0.00241	0.0202
		RNA splicing, via transesterification reactions (GO:0000375)	2.43	0.00178	0.0155
		generation of precursor metabolites and energy (GO:0006091)	2.36	0.00111	0.0104
		exocytosis (GO:0006887)	2.24	0.0041	0.0286
		mRNA processing (GO:0006397)	2.19	0.000682	0.00724
		mRNA splicing, via spliceosome (GO:0000398)	2.11	0.00663	0.0385
		carbohydrate metabolic process (GO:0005975)	2.04	0.000888	0.00867
		protein transport (GO:0015031)	1.83	5.25e-05	0.000914
		intracellular protein transport (GO:0006886)	1.78	0.000171	0.00232
		protein localization (GO:0008104)	1.7	0.00295	0.0232
Mouse strain	Gene expression	PANTHER GO-Slim Cellular Component for upregulated genes in B6N upon betaine administration	Fold Enrichment	P-value	FDR
B6N	Upregulation upon betaine administration	presynaptic membrane (GO:0042734)	8.9	0.00163	0.0208
		postsynaptic membrane (GO:0045211)	7.63	0.000795	0.0254
		synapse (GO:0045202)	4.52	6.17e-05	0.00395
		dendrite (GO:0030425)	3.92	0.00146	0.0233
		cell junction (GO:0030054)	3.37	0.00622	0.0497
		neuron projection (GO:0043005)	2.77	0.00129	0.0275
		cell projection (GO:0042995)	2.21	0.00398	0.0424
		cytoskeleton (GO:0005856)	1.94	0.0048	0.0439
	Downregulation upon betaine administration	PANTHER GO-Slim Cellular Component for downregulated genes in B6N upon betaine administration	Fold Enrichment	P-value	FDR
		nucleolus (GO:0005730)	4.03	2.66e-05	0.000426
		ribonucleoprotein complex (GO:0030529)	2.16	0.000185	0.00198
		nucleus (GO:0005634)	1.63	2.49e-06	5.32e-05
Mouse strain	Gene expression	PANTHER GO-Slim Cellular Component for upregulated genes in C3N upon betaine administration	Fold Enrichment	P-value	FDR
C3HN	Upregulation upon betaine administration	tight junction (GO:0005923)	21.28	0.00742	0.0475
		neuromuscular junction (GO:0031594)	8.51	0.00759	0.0442
		cell junction (GO:0030054)	3.07	0.00622	0.0442
		plasma membrane (GO:0005886)	1.55	0.000715	0.00654
		membrane (GO:0016020)	1.5	0.000263	0.00337
	Downregulation upon betaine administration	PANTHER GO-Slim Cellular Component for downregulated genes in C3N upon betaine administration	Fold Enrichment	P-value	FDR
		proton-transporting ATP synthase complex (GO:0045259)	5.98	0.00287	0.0141
		heterotrimeric G-protein complex (GO:0005834)	3.79	0.00793	0.0317
		endosome (GO:0005768)	2.88	0.000331	0.00303
		nuclear outer membrane-endoplasmic reticulum membrane network (GO:0042175)	2.27	0.000688	0.00489
		synapse (GO:0045202)	2.27	0.00963	0.0362
		cytoplasmic membrane-bounded vesicle (GO:0016023)	2.12	0.00484	0.0207
		endoplasmic reticulum (GO:0005783)	2.03	0.000155	0.00165
		Golgi apparatus (GO:0005794)	2.02	0.00167	0.00973
		mitochondrion (GO:0005739)	1.81	0.00372	0.017
		ribonucleoprotein complex (GO:0030529)	1.76	0.00275	0.0147
		cytoplasm (GO:0005737)	1.59	4.15e-12	8.84e-11
GO; gene ontology, FDR; false Discovery Rate
