## Supplementary Table 9 for "Investigation of betaine as a novel psychotherapeutic for schizophrenia"

### Sheet: Supp_table_9
Supplementary Table 9: Canonical pathways enriched for differentially expressed genes in the frontal cortex of B6N and C3N mouse strains upon betaine administration.
Ingenuity Canonical Pathways for upregulated genes in B6N upon betaine administration	-log 10 (P-value)	Genes
Neuropathic Pain Signaling In Dorsal Horn Neurons	4.25	GRIN2B,PLCD3,GRM2,KCNN1,GRM8,PIK3R1,PRKAR1B,GRIA2,PIK3CD,ATM
Huntington's Disease Signaling	3.6	NEUROD1,ATP5J,GRIN2B,SGK1,GLS,PIK3R1,CLTB,UBE2S,MTOR,CLTA,HTT,PSME4,PIK3CD,ATM
Glutamate Receptor Signaling	3.2	GRIN2B,GRM2,GRIK4,GRM8,GLS,GRIA2
AMPK Signaling	3.13	MTOR,SLC2A1,PIK3R1,FOXO3,PPM1L,PRKAR1B,ACACA,PIK3CD,CPT1C,CHRM3,ADRA1D,ATM
Glioblastoma Multiforme Signaling	3.04	PLCD3,MTOR,WNT9A,PIK3R1,RHOU,PIK3CD,CTNNB1,PDGFD,APC,ATM
Gα12/13 Signaling	3.03	PIK3R1,CDH22,CDH10,MAPK10,MEF2C,ARHGEF1,PIK3CD,CTNNB1,ATM
ILK Signaling	2.94	PARVA,MTOR,PIK3R1,PPM1L,RHOU,MAPK10,PIK3CD,ITGB8,CTNNB1,TESK1,ATM
Clathrin-mediated Endocytosis Signaling	2.9	EPHB2,PIK3R1,CLTA,CLTB,FGF12,PIK3CD,AP1B1,ITGB8,PDGFD,SNAP91,ATM
Insulin Receptor Signaling	2.89	RAPGEF1,MTOR,INPP5J,SGK1,PIK3R1,FOXO3,PRKAR1B,PIK3CD,ATM
Cardiac Hypertrophy Signaling	2.8	PLCD3,MAP3K9,MTOR,PIK3R1,RHOU,PRKAR1B,MAPK10,MEF2C,PIK3CD,ADRA1D,ATM,HSPB1
Ingenuity Canonical Pathways for downregulated genes in B6N upon betaine administration	-log 10 (P-value)	Genes
Protein Kinase A Signaling	3.99	HIST1H1C,GNAS,Calm1 (includes others),PTK2B,MYL6,PDIA3,MAP3K1,GNB5,PTPN5,PPP1R14B,ANAPC13,GNG7,MYL9,YWHAQ,ADD3,H3F3A/H3F3B,CAMK2D,GLI3,MAPK3,PDE1B,CREM,TGFB3,LEF1,PPP1CA,CTNNB1,APEX1,CDC27
Mitochondrial Dysfunction	3.13	HSD17B10,ATP5J,COX7B,COX17,COX6B1,ATP5H,BACE1,SDHC,NDUFA13,PARK7,COX7A2,ATP5J2,APH1B,CYB5A
Glutaryl-CoA Degradation	2.94	HSD17B10,PARK7,HSD17B4,HSD17B8
Thyroid Cancer Signaling	2.92	RXRG,NTF3,MAPK3,CXCL12,LEF1,CTNNB1
Ephrin B Signaling	2.79	RGS3,GNAS,MAPK3,RAC1,GNB5,CXCL12,CTNNB1,GNG7
Epithelial Adherens Junction Signaling	2.77	MYL9,NOTCH2,MYH9,MYL6,SORBS1,ACTN2,RAC1,CTNNA1,LEF1,VCL,CTNNB1,ACTN1
Oxidative Phosphorylation	2.75	ATP5J,COX6B1,COX17,COX7B,ATP5H,ATP5J2,COX7A2,SDHC,CYB5A,NDUFA13
Fatty Acid β-oxidation I	2.59	HSD17B10,SCP2,ACADM,HSD17B4,HSD17B8
4-aminobutyrate Degradation I	2.57	ABAT,ALDH5A1
DNA Methylation and Transcriptional Repression Signaling	2.47	SAP18,H3F3A/H3F3B,HDAC2,MBD2,RBBP4
Ingenuity Canonical Pathways for upregulated genes in C3N upon betaine administration	-log 10 (P-value)	Genes
Role of NFAT in Cardiac Hypertrophy	5.43	AKAP5,CACNB4,MEF2A,CACNA1C,ITPR1,GNG7,FGFR3,ADCY9,CACNA1E,PLCE1,PTPN11,IGF1R,PRKCH,PLCL1,RCAN2,PRKD1,GNG12,CAMK2B
CREB Signaling in Neurons	4.43	CACNB4,CACNA1C,ITPR1,GNG7,ATF2,FGFR3,ADCY9,CACNA1E,PLCE1,PTPN11,PRKCH,PLCL1,PRKD1,GNAL,GNG12,CAMK2B
Cardiac Hypertrophy Signaling	4.42	MAP3K14,RHOT2,MEF2A,CACNA1C,GNG7,ATF2,FGFR3,ADCY9,CACNA1E,PLCE1,PTPN11,RHOT1,IGF1R,ADRA2C,PLCL1,GNAL,GNG12
GPCR-Mediated Nutrient Sensing in Enteroendocrine Cells	4.24	ADCY9,PLCE1,CACNA1E,CACNB4,CACNA1C,PRKCH,ITPR1,PLCL1,PRKD1,GNG12,GNG7
Thrombin Signaling	4.07	FGFR3,ADCY9,MPRIP,PLCE1,PTPN11,RHOT1,RHOT2,PRKCH,ITPR1,PLCL1,PRKD1,GNG12,GNAL,GNG7,CAMK2B
CXCR4 Signaling	3.9	FGFR3,ADCY9,PTPN11,RHOT1,RHOT2,PAK2,PRKCH,ITPR1,ELMO2,PRKD1,GNG12,GNAL,GNG7
Aldosterone Signaling in Epithelial Cells	3.82	FGFR3,ICMT,PLCE1,PTPN11,PIP5K1C,DNAJB4,HSPA1A/HSPA1B,PIKFYVE,PRKCH,DNAJB6,ITPR1,PLCL1,PRKD1
Type II Diabetes Mellitus Signaling	3.6	FGFR3,MAP3K14,ACSL3,CACNA1E,PTPN11,CACNB4,CACNA1C,PRKCH,INSR,ADIPOR2,SOCS7,PRKD1
RhoGDI Signaling	3.6	CDH7,PIP5K1C,RHOT1,EZR,RHOT2,PAK2,ARHGAP4,PIKFYVE,ARHGEF18,GNG12,GNAL,GNG7,CDH19
p53 Signaling	3.59	FGFR3,PRKDC,TP53INP1,CCND2,KAT2B,PTPN11,ADGRB1,HIPK2,TP53BP2,PTEN
Ingenuity Canonical Pathways for downregulated genes in C3N upon betaine administration	-log 10 (P-value)	Genes
Phagosome Maturation	8.25	B2M,TUBA1B,ATP6V0C,TUBB3,TUBB4B,TUBB2A,TUBA4A,RAB7A,DYNLT1,ATP6V1A,TUBB,TSG101,TAP1,ATP6AP1,ATP6V0A1,DYNLRB1,NSF,DYNLL1,Dync1i2,ATP6V1H,ATP6V1F,ATP6V0D1,TUBA1C,ATP6V1G2,ATP6V1B2
Mitochondrial Dysfunction	5.26	MAP2K4,CASP3,ATP5D,GLRX2,MAPK8,PSEN2,GPX7,NDUFB3,UQCRB,VDAC2,Atp5e,GSR,PDHA1,ATP5B,NDUFA6,CYC1,ATP5J2,UQCRFS1,NDUFA10,NDUFA12,BACE2,OGDH
Remodeling of Epithelial Adherens Junctions	5.13	TUBA1B,TUBB3,TUBB4B,ACTB,TUBB2A,TUBA4A,RAB7A,TUBB,CTNNA2,ZYX,TUBA1C,CTNNB1,ACTG1
Protein Ubiquitination Pathway	4.83	B2M,USP35,UBR2,CUL1,TRAP1,TAP1,UCHL1,STUB1,UBE2K,UCHL5,DNAJC16,DNAJB12,MED20,PSMD3,PSMB6,HSPA2,PSMD8,HSPA12A,DNAJC11,PSMB7,UBE2L3,DNAJC5,USP22,PSMA5,DNAJC18,UBE2E2,HSP90AA1,USP46
Germ Cell-Sertoli Cell Junction Signaling	4.17	MAP2K4,TUBA1B,TUBB3,TUBB4B,ACTB,TUBB2A,MAPK8,TUBA4A,ITGA6,ILK,TUBB,TGFBR2,PAK1,CTNNA2,RHOT1,ZYX,TUBA1C,PAK5,CTNNB1,ACTG1
Cholesterol Biosynthesis I	3.83	DHCR7,NSDHL,DHCR24,LSS,LBR
Cholesterol Biosynthesis II (via 24,25-dihydrolanosterol)	3.83	DHCR7,NSDHL,DHCR24,LSS,LBR
Cholesterol Biosynthesis III (via Desmosterol)	3.83	DHCR7,NSDHL,DHCR24,LSS,LBR
Leukocyte Extravasation Signaling	3.02	MAP2K4,MMP14,ACTB,MAPK8,GNAI1,CXCL12,ITGA6,THY1,RAP1A,GNAI3,CTNNA2,RASGRP1,SIPA1,PRKCE,RASSF5,CTNNB1,ACTG1,CTTN,ARHGAP1,TIMP2
Superpathway of Cholesterol Biosynthesis	2.95	MVD,DHCR7,NSDHL,DHCR24,LSS,LBR
