## Supplementary Table 10 for "Investigation of betaine as a novel psychotherapeutic for schizophrenia"

### Sheet: Supp_table_10
Supplementary Table 10: Comprehensive panel of genes involved in antioxidant activity and the closely coupled, proinflammatory process, tested for mRNA expression levels
No	Gene Class	Gene	Description
1	Antioxidant genes	Nef2l2	Nuclear factor, erythroid 2 like 2
2		Rela	Nuclear factor NF-kappa-B p65 subunit
3		Keap1	Kelch like ECH associated protein 1
4		Hmox1	Heme oxygenase 1
5		Cat	Catalase
6		Gpx1	Glutathione peroxidase 1
7		Gpx4	Glutathione peroxidase 4
8		Sod1	Superoxide dismutase 1
9		Sod2	Superoxide dismutase 2
10		Msra	Methionine sulfoxide reductase a
11		Msrb1	Methionine sulfoxide reductase b1
12		Msrb2	Methionine sulfoxide reductase b2
13		Mpst	Mercaptopyruvate sulfurtransferase
14		Cbs	Cystathionine-beta-synthase
15		Cth	Cystathionine gamma-lyase
16		Chdh	Choline dehydrogenase
17	Proinflammatory genes	Tnf	Tumor necrosis factor
18		Nfkb1	Nuclear factor NF-kappa-B p105/p50 subunit
19		Nos2	NO synthase
