## Supplementary Table 11 for "Investigation of betaine as a novel psychotherapeutic for schizophrenia"

### Sheet: Supp_table_11
Supplementary Table 11: Demographic data and sample characteristics of postmortem brain samples (Brodmann Area 17) from individuals with schizophrenia
	Control	Schizophrenia	p value
n	31	24
Sex (Female/Male)	13 / 18	9 / 15	0.7391 (a)
Age (Mean ± SD)	63.68 ± 14.94	68.42 ± 11.03	0.1817 (b)
PMI (Mean ± SD)	8.39 ± 10.93	16.46 ± 11.84	0.0151 (b)
pH (Mean ± SD)	6.25 ± 0.37	6.30 ± 0.41	0.6421 (b)
RIN (Mean ± SD)	6.35 ± 1.20	5.48 ± 1.33	0.0165 (b)
(a) Chi-square test; (b) Student t-test (2-tailed); RIN, RNA Integrity Number
