## Supplementary Table 12 for "Investigation of betaine as a novel psychotherapeutic for schizophrenia"

### Sheet: Suppl_table_12
Supplementary Table 12: Correlation between betaine contents and sample characteristics of postmortem brain samples (Brodmann Area 17) from individuals with schizophrenia
Betaine vs.	Age	Gender	PMI	pH	RIN	CP Equiv.(mg)	History (yr)
Pearson r	-0.1477	-	0.02696	0.2592	0.1998	-0.1586	-0.2369
P (two-tailed)	0.282	0.746*	0.8495	0.0636	0.1436	0.4809	0.2764
PMI; Post mortem Interval, RIN; RNA Integrity Number, CP Equiv; Chlorpromazine equivalent doses of antipsychotic drugs used, * Student t-test
