## Supplementary Table 13 for "Investigation of betaine as a novel psychotherapeutic for schizophrenia"

### Sheet: Suppl_table_13
Supplementary Table 13: Symptom scores of individuals with schizophrenia (postmortem samples) at 3 months prior to the death, rated using the Diagnostic Instrument for Brain Studies (DIBS)
Lane	Sample_ID	Total Score	Positive symptom score	Negative symptom score	General Scale
SZ01	SN5153	18	7	6	5
	SN9394	25	14	6	5
	SN6664	13	4	4	5
SZ05	SN3014	20	8	6	6
	SN3729	0	0	0	0
	SN9468	24	19	0	5
	SN4367	14	12	0	2
	SN4107	30	23	4	3
	SN6678	16	7	6	3
	SN7968	8	2	2	4
SZ12	SN8618	21	14	4	3
	SN8079	8	1	5	2
	SN8205	6	2	3	1
	SN5457	31	22	5	4
	SN8757	6	4	1	1
	SN7744	6	5	0	1
	SN3224	8	7	0	1
	SN4098	0	0	0	0
	SN8329	13	7	4	2
	SN3549	7	4	0	3
	SN9857	25	18	3	4
	SN9283	10	2	5	3
	SN7448	3	0	2	1
	Mean score	13.565	7.913	2.87	2.783
